# *In Vitro* Fertilization induces reproductive changes in male mouse offspring and has multigenerational effects

**DOI:** 10.1101/2024.11.06.622317

**Authors:** Eric A. Rhon-Calderon, Cassidy N. Hemphill, Alexandra J. Savage, Laren Riesche, Richard M. Schultz, Marisa S. Bartolomei

## Abstract

*In vitro* fertilization (IVF) is a non-coital method of conception used to treat human infertility. Although IVF is viewed as largely safe, it is associated with adverse outcomes in the fetus, placenta, and adult offspring life. Because studies focusing on the effect of IVF on the male reproductive system are limited, we used a mouse model to assess the morphological and molecular effects of IVF on male offspring. We evaluated three developmental stages: 18.5-day fetuses and 12- and 39-week-old adults. Regardless of age, we observed changes in testicular-to-body weight ratios, serum testosterone levels, testicular morphology, gene expression, and DNA methylation. Also, sperm showed changes in morphology and DNA methylation. To assess multigenerational phenotypes, we mated IVF and naturally conceived males with wild-type females. Offspring from IVF males exhibited decreased fetal weight-to-placental weight ratios and changes in placenta morphology regardless of sex. At 12-weeks-of-age, offspring showed higher body weights and differences in glucose, triglycerides, insulin, total cholesterol, HDL and LDL/VLDL levels. Both sexes showed changes in gene expression in liver, testes and ovaries, and decreased global DNA methylation. Collectively, our findings demonstrate that male IVF offspring exhibit abnormal testicular and sperm morphology and molecular alterations and transmit defects multigenerationally.
