## Supplemental Table 1 for "*In Vitro* Fertilization induces reproductive changes in male mouse offspring and has multigenerational effects"

### Sheet: Sheet1
Supplemental Table 1
RNA-seq reads, alignment and mapping for all RNA seq samples
Sample	Raw read pairs	After trimming	Uniquely mapped	Mapped to multiple	Unmap	Total mapped	Mapping rate
Natural_Testis_E185_1	3520148	3426616	2468806	224037	733773	2692843	78.5861
Natural_Testis_E185_2	4795470	4442549	3345765	275607	821177	3621372	81.5156
Natural_Testis_E185_3	3844634	3740455	2898902	234801	606752	3133703	83.7787
Natural_Testis_E185_4	2629900	2520420	1885604	163159	471657	2048763	81.2866
IVF_Testis_E185_1	7813094	7659780	5874085	476188	1309507	6350273	82.9041
IVF_Testis_E185_2	10069386	9833105	7524650	619094	1689361	8143744	82.8197
IVF_Testis_E185_3	14275572	13928632	10639273	861499	2427860	11500772	82.5693
IVF_Testis_E185_4	8424298	8279092	6383384	531220	1364488	6914604	83.5189
IVF_Testis_E185_5	10373894	10166189	7803912	621980	1740297	8425892	82.8815
IVF_Testis_E185_6	11825046	11625561	8923264	736899	1965398	9660163	83.0942
Natural_12wks_Testis_1	15984821	15954829	12608597	738872	2607360	13347469	83.6579
Natural_12wks_Testis_2	15944136	15915413	12519850	716304	2679259	13236154	83.1656
Natural_12wks_Testis_3	12464418	12437799	9751737	545451	2140611	10297188	82.7895
Natural_12wks_Testis_4	14470729	14446287	11452943	642410	2350934	12095353	83.7264
Natural_12wks_Testis_5	12817042	12790198	10145838	558723	2085637	10704561	83.6935
IVF_12wks_Testis_1	12010007	11991653	9535410	543447	1912796	10078857	84.0489
IVF_12wks_Testis_2	13130582	13108659	10238211	632675	2237773	10870886	82.929
IVF_12wks_Testis_3	12052718	12030364	9351898	582955	2095511	9934853	82.5815
IVF_12wks_Testis_4	13626110	13601324	10708709	631764	2260851	11340473	83.3777
IVF_12wks_Testis_5	14435277	14403982	11407901	657269	2338812	12065170	83.7627
Natural_39wks_Testis_1	9208055	8992578	6869850	412830	1709898	7282680	80.9855
Natural_39wks_Testis_2	9407217	9219332	7163232	422770	1633330	7586002	82.2836
Natural_39wks_Testis_3	9645206	9550972	7633232	396019	1521721	8029251	84.0674
Natural_39wks_Testis_4	9997594	9977212	7727811	451584	1797817	8179395	81.9808
IVF_39wks_Testis_1	15092321	15065475	12100689	751780	2213006	12852469	85.3107
IVF_39wks_Testis_2	13969438	13945596	10963283	651822	2330491	11615105	83.2887
IVF_39wks_Testis_3	15446735	15423196	12345708	719547	2357941	13065255	84.7117
IVF_39wks_Testis_4	11368140	11350211	8952596	486363	1911252	9438959	83.1611
IVF_39wks_Testis_5	12520506	12498247	9766703	557679	2173865	10324382	82.6066
IVF_39wks_Testis_6	17378239	17350852	14093154	794819	2462879	14887973	85.8054
Natural_F2_12wks_Testis_Male_1	21268001	21212203	17200126	902907	3109170	18103033	85.3425
Natural_F2_12wks_Testis_Male_2	21412664	21366296	17057443	883352	3425501	17940795	83.9677
Natural_F2_12wks_Testis_Male_3	20449100	20399572	16311569	855719	3232284	17167288	84.1551
Natural_F2_12wks_Testis_Male_4	20918714	20870757	16597001	868441	3405315	17465442	83.6838
Natural_F2_12wks_Testis_Male_5	18870805	18824002	15037775	805411	2980816	15843186	84.1648
IVF_F2_12wks_Testis_Male_1	17094716	17053204	13600837	709206	2743161	14310043	83.9141
IVF_F2_12wks_Testis_Male_2	17616758	17571508	14036755	730630	2804123	14767385	84.0416
IVF_F2_12wks_Testis_Male_3	19275542	19230184	15297175	787821	3145188	16084996	83.6445
IVF_F2_12wks_Testis_Male_4	19563733	19521861	15736470	814676	2970715	16551146	84.7826
IVF_F2_12wks_Testis_Male_5	15740917	15694786	12721732	677300	2295754	13399032	85.3725
IVF_F2_12wks_Testis_Male_6	17117047	17073416	13512729	713704	2846983	14226433	83.3251
IVF_F2_12wks_Testis_Male_7	17403094	17355411	14236098	740648	2378665	14976746	86.2944
Natural_F2_12wks_Liver_Male_1	11837518	11805555	7680959	2311366	1813230	9992325	84.6409
Natural_F2_12wks_Liver_Male_2	14282484	14248046	10001820	2143968	2102258	12145788	85.2453
Natural_F2_12wks_Liver_Male_3	12279771	12246670	8542017	1930727	1773926	10472744	85.515
Natural_F2_12wks_Liver_Male_4	34043126	33956997	23998566	5161549	4796882	29160115	85.8737
Natural_F2_12wks_Liver_Male_5	9189683	9168030	5943320	1834329	1390381	7777649	84.8345
IVF_F2_12wks_Liver_Male_1	11005505	10914533	6785673	1653828	2475032	8439501	77.3235
IVF_F2_12wks_Liver_Male_2	4398921	4205068	1213176	614759	2377133	1827935	43.4698
IVF_F2_12wks_Liver_Male_3	3287168	2275028	1700838	226750	347440	1927588	84.7281
IVF_F2_12wks_Liver_Male_4	9890061	9843697	5612520	2271867	1959310	7884387	80.0958
IVF_F2_12wks_Liver_Male_5	9175068	9003833	4503191	1509734	2990908	6012925	66.7818
Natural_F2_12wks_Liver_Female_1	6342365	6230223	2187853	652981	3389389	2840834	45.5976
Natural_F2_12wks_Liver_Female_2	9659446	9632943	6965275	992611	1675057	7957886	82.6112
Natural_F2_12wks_Liver_Female_3	6322693	6212715	2342546	743511	3126658	3086057	49.6732
Natural_F2_12wks_Liver_Female_4	7324847	7258753	3827738	956090	2474925	4783828	65.9043
Natural_F2_12wks_Liver_Female_5	37518157	37161501	18468355	4954191	13738955	23422546	63.0291
IVF_F2_12wks_Liver_Female_1	10254610	10231452	7819265	760402	1651785	8579667	83.8558
IVF_F2_12wks_Liver_Female_2	12390810	12356925	9017225	1482583	1857117	10499808	84.971
IVF_F2_12wks_Liver_Female_3	14223740	14195729	10616965	1290357	2288407	11907322	83.8796
IVF_F2_12wks_Liver_Female_4	11033664	11007169	7963255	1505052	1538862	9468307	86.0195
IVF_F2_12wks_Liver_Female_5	71065170	70862647	52188987	7039764	11633896	59228751	83.5825
IVF_F2_12wks_Liver_Female_6	59993846	59822531	42985476	6931020	9906035	49916496	83.441
Natural_F2_12wks_Ovary_Female_1	37660280	37547390	30588848	2405560	4552982	32994408	87.874
Natural_F2_12wks_Ovary_Female_2	15175203	15132082	12285290	1097810	1748982	13383100	88.4419
Natural_F2_12wks_Ovary_Female_3	11714354	11673430	9541863	882241	1249326	10424104	89.2977
Natural_F2_12wks_Ovary_Female_4	14201293	14163165	11483860	1086213	1593092	12570073	88.7519
IVF_F2_12wks_Ovary_Female_1	11088515	11049828	9017919	793372	1238537	9811291	88.7913
IVF_F2_12wks_Ovary_Female_2	12593089	12545188	10176235	910837	1458116	11087072	88.3771
IVF_F2_12wks_Ovary_Female_3	12622664	12586287	10148957	956778	1480552	11105735	88.2368
IVF_F2_12wks_Ovary_Female_4	11574526	11534937	9343163	814889	1376885	10158052	88.0634
IVF_F2_12wks_Ovary_Female_5	8930461	8892103	7221745	631795	1038563	7853540	88.3204

### Sheet: Sheet2
		3520148	1760074
		4795470	2397735
		3844634	1922317
		2629900	1314950
		7813094	3906547
		10069386	5034693			1760074	3520148
		14275572	7137786			2397735	4795470
		8424298	4212149			1922317	3844634
		10373894	5186947			1314950	2629900
		11825046	5912523			3906547	7813094
		31969642	15984821			5034693	10069386
		31888272	15944136			7137786	14275572
		24928836	12464418			4212149	8424298
		28941458	14470729			5186947	10373894
		25634084	12817042			5912523	11825046
		24020014	12010007
		26261164	13130582
		24105436	12052718
		27252220	13626110
		28870554	14435277
		18416110	9208055
		18814434	9407217
		19290412	9645206
		19995188	9997594
		30184642	15092321
		27938876	13969438
		30893470	15446735
		22736280	11368140
		25041012	12520506
		34756478	17378239
		42536002	21268001
		42825328	21412664
		40898200	20449100
		41837428	20918714
		37741610	18870805
		34189432	17094716
		35233516	17616758
		38551084	19275542
		39127466	19563733
		31481834	15740917
		34234094	17117047
		34806188	17403094
		23675036	11837518
		28564968	14282484
		24559542	12279771
		68086252	34043126
		18379366	9189683
		22011010	11005505
		8797842	4398921
		6574336	3287168
		19780122	9890061
		18350136	9175068
		12684730	6342365
		19318892	9659446
		12645386	6322693
		14649694	7324847
		75036314	37518157
		20509220	10254610
		24781620	12390810
		28447480	14223740
		22067328	11033664
		142130340	71065170
		119987692	59993846
		3520148	1760074
		4795470	2397735
		3844634	1922317
		2629900	1314950
		22177030	11088515
		25186178	12593089
		25245328	12622664
		23149052	11574526
		17860922	8930461
