## Supplemental Table 2 for "*In Vitro* Fertilization induces reproductive changes in male mouse offspring and has multigenerational effects"

### Sheet: Sheet1
Target	Orientation	Primer sequence	Reference
AR	Forward	TCCCGTCTCTTCCAAGGACAGTTAC	Su et al. 2023
	Reverse	CAGATGCTCCAATGCCTCCACAC
Col1a1	Forward	GAGCGGAGAGTACTGGATCG	Katzel et al. 2012
	Reverse	GCTTCTTTTCCTTGGGGTTC
Vcam1	Forward	CTTCCCAGAACCCTTCTCAG	Chung et al. 2023
	Reverse	GGGACCATTCCAGTCACTTC
Nono	Forward	GCTCGTGAGAAGCTGGAGAT	Juan et al. 2022
	Reverse	TTCTTGACGTCTCATCAAATCC
Actb	Forward	CCACCATGTACCCAGGCATT	Liu et al. 2022
	Reverse	CGGACTCATCGTACTCCTGC
